# Expression Patterns of Small Interfering RNAs in Germinating Barley (*Hordeum vulgare* L.) Seeds with Age-Induced Differences in Viability

**DOI:** 10.1101/2025.07.28.667253

**Authors:** Marta Puchta-Jasińska, Paulina Bolc, Adrian Motor, Maja Boczkowska

## Abstract

Small interfering RNAs (siRNAs), a subclass of small non-coding RNAs, play crucial roles in regulating seed germination and viability through epigenetic mechanisms like RNA-directed DNA methylation (RdDM). This study presents the first comprehensive investigation of siRNA profiles linked to seed viability and germination in barley (Hordeum vulgare), utilizing a unique set of seeds from a single batch subjected to controlled long-term storage. Some seeds lost viability due to moisture exposure from unsealing, creating a natural experimental model to explore vigor effects. sRNA sequencing revealed 85,728 differentially expressed siRNAs, with distinct patterns between regenerated, high-viability, and low-viability seeds. Notably, trans-acting siRNAs (ta-siRNAs) showed peak abundance at different imbibition times depending on seed quality, suggesting dynamic regulation. Around 46% of siRNAs were 21 nucleotides, and 54% were 22 nucleotides long. Gene Ontology and degradome analyses confirmed siRNA target genes involved in vital biological processes such as cytochrome complex function, root development, cell maturation, and carbohydrate metabolism. Despite RNA degradation in low-viability seeds, siRNAs remained relatively stable, indicating their potential role in maintaining seed metabolic activity during dormancy release and germination initiation. This pioneering research uncovers novel insights into siRNA-mediated control of seed longevity and germination, highlighting the innovative use of stable, well-characterized plant material to disentangle molecular mechanisms underpinning seed vigor and germination success.
