## Supplementary material for "Expression Patterns of Small Interfering RNAs in Germinating Barley (*Hordeum vulgare* L.) Seeds with Age-Induced Differences in Viability": List of RT-qPCR primer

### Sheet: Arkusz2
siRNA name	primer	Primer sequence
HVU_siRNA_308723 TAGGAAGTCCCTTAAGGCGTAG
	F_1	cgcagtaggaagtccct
	R_2	gtccagtttttttttttttttctacg
HVU_siRNA_308820 CTACGCCTTAAGGGACTTCCTA
	F_3	cagctacgccttaaggga
	R_1	gtccagtttttttttttttttaggaagt
HVU_siRNA_257478 GATTCCAAAGTCTTTATGTGA
	F_1	cgcaggattccaaagtct
	R_1	ggtccagtttttttttttttttcaca
HVU_siRNA_257496 TCACATAAAGACTTTGGAATC
	F_2	cgcagtcacataaagactttg
	R_2	ggtccagtttttttttttttttgattc
HVU_siRNA_186 GCAACAAGTCTTCAAGTGCCAA
	F_2	gcaggcaacaagtcttcaag
	R_5	ccagtttttttttttttttggcac
HVU_siRNA_229922 GAGAAGAGTTCATCGCGTTTTA
	F_1	cgcaggagaagagttcatc
	R_3	aggtccagtttttttttttttttaaaac
HVU_siRNA_230263 TAAAACGCGATGAACTCTTCTC
	F_2	cagtaaaacgcgatgaactc
	R_2	gtccagtttttttttttttttgagaag
HVU_siRNA_620 TTGGCACTTGAAGACTTGTTGC
	F_4	gcagttggcacttgaagac
	R_2	ccagtttttttttttttttgcaaca
HVU_siRNA_369574 TGTGGAAAATAAGCTTTGTAC
	F_4	gcagttggcacttgaagac
	R_2	ccagtttttttttttttttgcaaca
HVU_siRNA_37149 GATGAGAATCACGAAGATCTTA
	F_3	acacctgccacccag
	R_1	ggtccagtttttttttttttttcttg
reference sequence
HVU_siRNA_10720 TTTCTGTTTAACCAACTTGAAC	F_1	gcagtttctgtttaaccaacttg
	R_3	ggtccagtttttttttttttttgttc
HVU_siRNA_111994 GAGATACACACGAAATACATG	F_1	cgcaggagatacacacga
	R_1	ggtccagtttttttttttttttcatgt
